# The last days of *Aporia crataegi* (L.) in Britain: evaluating genomic erosion in an extirpated butterfly

**DOI:** 10.1101/2023.12.19.572305

**Authors:** Rebecca Whitla, Korneel Hens, James Hogan, Geoff Martin, Casper Breuker, Timothy G. Shreeve, Saad Arif

## Abstract

Current rates of habitat degradation and climate change are causing unprecedented declines in global biodiversity. Studies on vertebrates highlight how conservation genomics can be an effective tool to identify and manage threatened populations, but it is unclear how vertebrate derived metrics of genomic erosion translate to invertebrate species, with their markedly different population sizes and life histories. The Black-veined White butterfly (*Aporia crataegi)* was extirpated from Britain in the 1920s. Here, we sequenced historical DNA from 17 museum specimens collected between 1854-1924 to reconstruct demography and compare levels of genomic erosion between extirpated British and extant European mainland populations. We contrast these results using modern samples of the Common Blue butterfly (*Polyommatus icarus*); a species with relatively stable demographic trends in Great Britain. We provide evidence for bottlenecks in both these species around the period of post-glacial colonisation of the British Isles. Our results reveal different demographic histories and *N_e_* for both species, consistent with their fates in Britain, likely driven by differences in life history, ecology, genome lengths and body size. Despite a difference, by an order of magnitude, in historical effective population sizes (*N_e_*), reduction in genome-wide heterozygosity in *A. crataegi* was comparable to that in *P. icarus*. Symptomatic of *A. crataegi*’s disappearance were marked increases in runs-of-homozygosity (RoH), potentially indicative of recent inbreeding, and accumulation of putatively mildly and weakly deleterious variants. Our results support the idea that metrics of inbreeding and accumulation of deleterious mutations could be more informative markers of population or species in decline.
