## Supplementary material for "The last days of *Aporia crataegi* (L.) in Britain: evaluating genomic erosion in an extirpated butterfly": Table S1

### Sheet: Sheet1
Species	Date Extracted	Specimen ID	Short ID	BMNHE Accession number	ENA Sample Accession	ENA Accession number Run 1	ENA Accession number Run 2	Additional Accessions	Date	Voucher Location	Qubit DNA yield estimate (total)	Qubit DNA yield estimate (ng/ul)	Volume (µl) used for library prep	Purification post ligation	Enzyme for indexing PCR	Number of cycles for indexing PCR	Library Qubit	Library Qubit Resequencing	Total No. of reads (QualiMap, from FastQC pre trimmed data)	Mapped to genome	No. of aligned reads (QualiMap- mapped + dedup)	% aligned (QualiMap)	PCR duplication rate (DeDup, in genome_results quialimap file)	% bases at ≧ 1x coverage (Samtools Coverage)	% bases at ≧ 2x coverage (Samtools Coverage)	% bases at ≧ 5x coverage (Samtools Coverage)	% bases at ≧ 10x coverage (Samtools Coverage)	Average depth of nuclear coverage 1 round sequenccing (bams_rescaled, qualimap)	Average depth of nuclear coverage after Reesequencing (bams_rescaled, qualimap)	Average read length in bp (qualimap, bams_rescaled)
Test Sample BVW		K05L	K05L		ERS17137914	ERR12329140	ERR12329134	ERR12329130	1895	unknown	4.5	0.3	10	1.75X	Q5	10	2.3	1.72	40682949	33669605	27288064	67.0749	16.5	94.87	87.23	51.59	11.29	0.9	4.7	48
BVW	44736	NHM 0247274489	NHM489	BMNH(E)1078888	ERS17137898	ERR12330857	ERR12330854		1871	Township: Newport	3.2	0.16	10	1.75X	Q5U	12	24,21	6.82	48522806	33870351	27543275	56.7636	18.6	96.2	89.8	54	9.82	5.5	7.9	47
BVW	44753	NHM 0247274898	NHM898	BMNH(E)1078997	ERS17137899	ERR12330856	ERR12330849		1908	East Kent	6	0.3	10	2.2X	Q5U	10	8.08	6.44	45206984	34990687	27458638	60.7398	21.4	95.6	87.8	49.8	9.62	5.3	7.1	46
BVW	44736	NHM 0247274918	NHM918	BMNH(E)1090007	ERS17137900	ERR12330851	ERR12330846		1924	Herne Bay	12.8	1.28	5	2.2X	Q5U	10	5.6	11.6	26403065	22822406	19299394	73.0953	15.3	94.2	83.9	37.3	3.39	4.2	6	51
BVW	44742	NHM 0247274928	NHM928	BMNH(E)1290456	ERS17137901	ERR12330852	ERR12330847		1900	East Kent	2.2	0.11	10	1.75X	Q5U	12	0.8	9.4	33883859	21869169	16716726	49.3354	23.5	87.1	68.3	22	2.9	3.2	4.7	48
BVW	44753	NHM 0247276019	NHM019	BMNH(E)1079035	ERS17137902	ERR12330855			1908	East Kent	6	0.3	10	2.2X	Q5U	10	38.4	NA	42187151	35213731	29168662	69.1411	17	97.2	92.9	62.6	13.11	6	6	48
BVW	44736	NHM 0247276026	NHM026	BMNH(E)1078940	ERS17137903	ERR12330853	ERR12330850		1858	Township: Herne Bay	16	0.8	10	2.2X	Q5U	10	3.8	1.83	40006999	31954550	26458262	66.1341	17.2	95.9	88.9	51.2	9.09	5.4	10.8	48
BVW	44740	NHM 0247276027	NHM027	BMNH(E)1080325	ERS17137904	ERR12330848	ERR12330841		1888	New Forest National Park	2.6	0.13	10	1.75X	Q5U	12	12,10	9.4	36175665	28038727	21954018	60.6873	21.6	94.8	84.6	39.3	4.71	4.4	5.5	47
BVW	44736	NHM 0247276050	NHM050	BMNH(E)1078887	ERS17137905	ERR12330843	ERR12330840		1871	Newport	4.8	0.24	10	2.2X	Q5U	12	3.6	9.88	19281194	10803189	8794725	45.613	18.6	70.1	40.9	4.8	0.49	1.7	2.7	47
BVW	44740	OX10	OX10		ERS17137906	ERR12330842	ERR12330788		1860	Herne Bay	9.6	0.48	10	2.2X	Q5U	10	7.32	17.4	31520293	23883641	19256790	61.0933	19.3	92.1	78.4	29.4	2.74	3.8	5.8	46
BVW	44740	OX11	OX11		ERS17137907	ERR12330839			1907	Namur Prov., Belg	10.6	0.53	10	1.75X	Q5U	10	6.6	NA	54589495	49444433	39293892	71.9807	20	98.7	97.8	91.2	56.25	10.3	10.3	65
BVW	44742	OX13	OX13		ERS17137908	ERR12330487			1907	Namur Prov, Belguim	8	0.4	10	2.2X	Q5U	10	5.28	NA	65864878	55839239	45829727	69.5814	17.8	98.5	97.3	87.5	48.5	10.1	10.1	51
BVW	44742	OX15	OX15		ERS17137909	ERR12330384			1921	Haute Saône, East France	18	1.84	5	2.2X	Q5U	10	22	NA	34092812	30893254	26614529	78.0649	13.6	98.1	95.6	72.9	17.21	6.6	6.6	59
BVW	44753	OX16	OX16		ERS17137910	ERR12330789			1921	Haute Saône, East France	15	1.4	5	2.2X	Q5U	10	3.2	NA	97303938	80914682	65293844	67.103	19.3	96.5	92.7	79.3	56.27	13.5	13.5	47
BVW	44729	OX4	OX4		ERS17137911	ERR12330382	ERR12330379		1854	New Forest	16	0.8	10	2.2X	Q5U	10	0.37	8.24	27115128	17575131	14149896	52.1845	19.4	84.5	62.6	14.9	1.27	2.7	4	45
BVW	44742	OX5	OX5		ERS17137912	ERR12330383	ERR12330354		1854	New Forest	4	0.2	10	2.2X	Q5U	12	2.3	15.5	46163182	35399815	27610421	59.8105	22	94.8	86.1	47.8	9.75	5.3	6.5	44
BVW	44753	OX8	OX8		ERS17137913	ERR12330380			1860	Herne Bay	3.2	0.16	10	2.2X	Q5U	12	2	NA	54920874	42806936	34499543	62.8168	19.4	97.3	93.5	67.5	19.25	6.69	6.69	47
Blank	44736	BL1	BL1								TOO LOW	TOO LOW	10	2.2X	Q5U	10	0.224	NA	2362758	14734	11578	0.490021	20.2	0.2	0	0	0			91
BVW	44740	BL2	BL2								TOO LOW	TOO LOW	10	2.2X	Q5U	10	TOO LOW	NA	1672553	8580	7215	0.431376	15.3	0.2	0	0	0			97
BVW	44742
BVW	44753
BVW	44729
BVW	44736
BVW	44736
BVW	44736
BVW	44753
BVW	44753
BVW	44740
BVW	44736
BVW	44736
BVW	44740
BVW	44740
BVW	44753
