## Supplementary material for "The last days of *Aporia crataegi* (L.) in Britain: evaluating genomic erosion in an extirpated butterfly": Table S2

### Sheet: Sheet1
Sample Name	ENA Sample Accession	ENA Run Accession	Origin	Location	Date Collected	Average Nuclear coverage
DGCM100	ERS17191019	ERR12329346	GB	Dornoch, Ross and Cromarty, Scotland	2017-07-17	56
TULF73	ERS17191020	ERR12329349	GB	Traigh Uuige, Isle of Lewis, Outer Hebrides, Scotland	2017-07-15	55
DGCF87	ERS17191021	ERR12329345	GB	Dornoch, Ross and Cromarty, Scotland	2017-07-17	51
BMDF276	ERS17191022	ERR12329244	GB	Bernwood Meadows, Oxfordshire, England	2018-08-18	15
FRNM003	ERS17191023	ERR12329334	EU	Aveyron, Occitanie, France	2018-07-28	22
FRNM006	ERS17191024	ERR12329335	EU	Aveyron, Occitanie, France	2018-07-28	14
FRNM007	ERS17191025	ERR12329336	EU	Aveyron, Occitanie, France	2018-07-28	14
